# Antisense transcription and its roles in adaption to environmental stress in *E. coli*

**DOI:** 10.1101/2023.03.23.533988

**Authors:** Lei Zhao, Ehsan Tabari, Hua Rong, Xia Dong, Di Xue, Zhengchang Su

## Abstract

It has been reported that a highly varying proportion (1% ∼ 93%) of genes in various prokaryotes have antisense RNA (asRNA) transcription. However, the extent of the pervasiveness of asRNA transcription in the well-studied *E. coli* K12 strain has thus far been an issue of debate. Furthermore, very little is known about the expression patterns and functions of asRNAs under various conditions. To fill these gaps, we determined the transcriptomes and proteomes of *E. coli* K12 at multiple time points in five culture conditions using strand-specific RNA-seq, differential RNA-seq, and quantitative mass spectrometry methods. To reduce artifacts of possible transcriptional noise, we identified asRNA using stringent criteria with biological replicate verification and transcription start sites (TSSs) information included. We identified a total of 660 asRNAs, which were generally short and largely condition-dependently transcribed. We found that the proportions of the genes which had asRNA transcription highly depended on the culture conditions and time points. We classified the transcriptional activities of the genes in six transcriptional modes according to their relative levels of asRNA to mRNA. Many genes changed their transcriptional modes at different time points of the culture conditions, and such transitions can be described in a well-defined manner. Intriguingly, the protein levels and mRNA levels of genes in the sense-only/sense-dominant mode were moderately correlated, but the same was not true for genes in the balanced/antisense-dominant mode, in which asRNAs were at a comparable or higher level to mRNAs. These observations were further validated by western blot on candidate genes, where an increase in asRNA transcription diminished gene expression in one case and enhanced it in another. These results suggest that asRNAs may directly or indirectly regulate translation by forming duplexes with cognate mRNAs. Thus, asRNAs may play an important role in the bacterium’s responses to environmental changes during growth and adaption to different environments.

**IMPORTANCE:** The *cis*-antisense RNA (asRNA) is a type of understudied RNA molecules in prokaryotes, which is believed to be important in regulating gene expression. Our current understanding of asRNA is constrained by inconsistent reports about its identification and properties. These discrepancies are partially caused by a lack of sufficient samples, biological replicates, and culture conditions. This study aimed to overcome these disadvantages and identified 660 putative asRNAs using integrated information from strand-specific RNA-seq, differential RNA-seq, and mass spectrometry methods. In addition, we explored the relative expression between asRNAs and sense RNAs and investigated asRNA regulated transcriptional activity changes over different culture conditions and time points. Our work strongly suggests that asRNAs may play a crucial role in bacterium’s responses to environmental changes during growth and adaption to different environments.
