## Supplementary material for "Antisense transcription and its roles in adaption to environmental stress in *E. coli*": Table S1

### Sheet: Sheet1
Sample	Library_type	No_of_raw_reads	No_of_trimmed_reads_after_QC	No_of_uniquely_mapped_E.coli_reads	No_of_unmapped_E.coli_reads	No_of_multiply_mapped_E.coli_reads	Percent_of_uniquely_mapped	Percent_of_multiply_mapped	Percent_of_unmapped	Culture_condition	Timepoint	Replicate
HS_15m_A	TEX-	4172989	4084417	1302823	205332	2576262	0.319	0.631	0.05	HS	HS_15m	A
HS_15m_B	TEX-	4872794	4827342	1507777	232759	3086806	0.312	0.639	0.048	HS	HS_15m	B
HS_15m_C	TEX-	39220219	39179555	6588974	1330417	31260164	0.168	0.798	0.034	HS	HS_15m	C
HS_1h_A	TEX-	5345721	5314203	1910432	311841	3091930	0.359	0.582	0.059	HS	HS_1h	A
HS_1h_B	TEX-	4464149	4448205	1628319	237701	2582185	0.366	0.581	0.053	HS	HS_1h	B
HS_1h_C	TEX-	43084639	43007513	6662605	1300825	35044083	0.155	0.815	0.03	HS	HS_1h	C
HS_2h_A	TEX-	4807472	4767346	1551676	247766	2967904	0.325	0.623	0.052	HS	HS_2h	A
HS_2h_B	TEX-	4592243	4563826	1474901	230881	2858044	0.323	0.626	0.051	HS	HS_2h	B
HS_2h_C	TEX-	38354566	38317937	4980268	1280575	32057094	0.13	0.837	0.033	HS	HS_2h	C
HS_30m_A	TEX-	4958897	4951721	1721449	251405	2978867	0.348	0.602	0.051	HS	HS_30m	A
HS_30m_B	TEX-	4837607	4831028	1660912	248465	2921651	0.344	0.605	0.051	HS	HS_30m	B
HS_30m_C	TEX-	34073090	34017273	5255487	1971108	26790678	0.154	0.788	0.058	HS	HS_30m	C
HS_4h_A	TEX-	5150381	5096208	1190449	292833	3612926	0.234	0.709	0.057	HS	HS_4h	A
HS_4h_B	TEX-	4272151	4212323	911822	241517	3058984	0.216	0.726	0.057	HS	HS_4h	B
HS_4h_C	TEX-	42658293	42605714	3939277	1637151	37029286	0.092	0.869	0.038	HS	HS_4h	C
LB_0.5_A	TEX-	2360176	2354358	730371	27843	1596144	0.31	0.678	0.012	LB	LB_0.5	A
LB_0.5_B	TEX-	5341319	5325418	1627002	77123	3621293	0.306	0.68	0.014	LB	LB_0.5	B
LB_0.5_C	TEX-	34887385	34817855	3178297	8999099	22640459	0.091	0.65	0.258	LB	LB_0.5	C
LB_1.0_A	TEX-	2586006	2499489	748396	54335	1696758	0.299	0.679	0.022	LB	LB_1.0	A
LB_1.0_B	TEX-	6165960	6123383	1855676	117855	4149852	0.303	0.678	0.019	LB	LB_1.0	B
LB_1.0_C	TEX-	43639988	43607972	4736316	11331090	27540566	0.109	0.632	0.26	LB	LB_1.0	C
LB_2.0_A	TEX-	3154155	3095573	541915	55835	2497823	0.175	0.807	0.018	LB	LB_2.0	A
LB_2.0_B	TEX-	5874428	5864184	920920	94412	4848852	0.157	0.827	0.016	LB	LB_2.0	B
LB_3.0_A	TEX-	3038931	3010708	526416	56075	2428217	0.175	0.807	0.019	LB	LB_3.0	A
LB_3.0_B	TEX-	5593662	5575871	946512	96987	4532372	0.17	0.813	0.017	LB	LB_3.0	B
LB_3.0_C	TEX-	40110143	38597674	3338538	1896188	33362948	0.086	0.864	0.049	LB	LB_3.0	C
LB_4.0_A	TEX-	3177330	3097587	399219	61851	2636517	0.129	0.851	0.02	LB	LB_4.0	A
LB_4.0_B	TEX-	3969640	3953273	422658	64176	3466439	0.107	0.877	0.016	LB	LB_4.0	B
MC_1h_A	TEX-	4421387	4412644	469184	209744	3733716	0.106	0.846	0.048	MC	MC_1h	A
MC_1h_B	TEX-	26601146	26399608	3269052	1650552	21480004	0.124	0.814	0.063	MC	MC_1h	B
MC_1h_D	TEX-	33152928	33054816	2052394	3177139	27825283	0.062	0.842	0.096	MC	MC_1h	D
MC_2h_A	TEX-	3120749	3112149	505699	207591	2398859	0.162	0.771	0.067	MC	MC_2h	A
MC_2h_B	TEX-	25105523	24922605	4314228	1980643	18627734	0.173	0.747	0.079	MC	MC_2h	B
MC_2h_D	TEX-	35173149	35130757	2444183	8683516	24003058	0.07	0.683	0.247	MC	MC_2h	D
MC_4h_A	TEX-	4121809	4104257	692765	303217	3108275	0.169	0.757	0.074	MC	MC_4h	A
MC_4h_B	TEX-	26533852	26247483	4551032	2348321	19348130	0.173	0.737	0.089	MC	MC_4h	B
MC_6h_A	TEX-	4508542	4499202	668891	267249	3563062	0.149	0.792	0.059	MC	MC_6h	A
MC_6h_B	TEX-	3707173	2672475	324494	1325450	1022531	0.121	0.383	0.496	MC	MC_6h	B
MOPS_1h_A	TEX-	3403176	3389793	906531	56373	2426889	0.267	0.716	0.017	MOPS	MOPS_1h	A
MOPS_1h_B	TEX-	4447319	4439871	1155548	59944	3224379	0.26	0.726	0.014	MOPS	MOPS_1h	B
MOPS_1h_C	TEX-	27885547	27816328	5098797	698454	22019077	0.183	0.792	0.025	MOPS	MOPS_1h	C
MOPS_2h_A	TEX-	3782031	3761760	922694	62866	2776200	0.245	0.738	0.017	MOPS	MOPS_2h	A
MOPS_2h_B	TEX-	4134146	4116137	1003291	65111	3047735	0.244	0.74	0.016	MOPS	MOPS_2h	B
MOPS_2h_C	TEX-	34287638	34236663	5750817	1033698	27452148	0.168	0.802	0.03	MOPS	MOPS_2h	C
MOPS_4h_A	TEX-	3032713	3021102	839900	51966	2129236	0.278	0.705	0.017	MOPS	MOPS_4h	A
MOPS_4h_B	TEX-	4186840	4176830	1123564	60729	2992537	0.269	0.716	0.015	MOPS	MOPS_4h	B
MOPS_4h_C	TEX-	31978040	31927140	6455924	904619	24566597	0.202	0.769	0.028	MOPS	MOPS_4h	C
MOPS_6h_A	TEX-	3674758	3659046	1035073	58832	2565141	0.283	0.701	0.016	MOPS	MOPS_6h	A
MOPS_6h_B	TEX-	5038441	5024787	1376603	75573	3572611	0.274	0.711	0.015	MOPS	MOPS_6h	B
MOPS_6h_C	TEX-	42393152	42298475	3243808	1662455	37392212	0.077	0.884	0.039	MOPS	MOPS_6h	C
MP_1h_A	TEX-	3878561	3862032	1124232	411948	2325852	0.291	0.602	0.107	MP	MP_1h	A
MP_1h_B	TEX-	3566583	3441573	992907	550260	1898406	0.289	0.552	0.16	MP	MP_1h	B
MP_1h_C	TEX-	25867279	25759935	9676376	952628	15130931	0.376	0.587	0.037	MP	MP_1h	C
MP_2h_A	TEX-	4128158	4116339	981811	221133	2913395	0.239	0.708	0.054	MP	MP_2h	A
MP_2h_B	TEX-	3963168	3948688	899195	220648	2828845	0.228	0.716	0.056	MP	MP_2h	B
MP_2h_C	TEX-	29247651	29126417	7880102	840602	20405713	0.271	0.701	0.029	MP	MP_2h	C
MP_4h_A	TEX-	4062781	4054702	751622	232572	3070508	0.185	0.757	0.057	MP	MP_4h	A
MP_4h_B	TEX-	3891457	3881189	785403	225433	2870353	0.202	0.74	0.058	MP	MP_4h	B
MP_4h_C	TEX-	26663142	26412740	10133642	1186479	15092619	0.384	0.571	0.045	MP	MP_4h	C
MP_6h_A	TEX-	4193278	4180399	638535	226090	3315774	0.153	0.793	0.054	MP	MP_6h	A
MP_6h_B	TEX-	4304876	4261399	1000366	294961	2966072	0.235	0.696	0.069	MP	MP_6h	B
MP_6h_C	TEX-	23953868	23828780	4777219	933825	18117736	0.2	0.76	0.039	MP	MP_6h	C
HS_15m_A	TEX+	3428434	3127327	299836	526861	2300630	0.096	0.736	0.168	HS	HS_15m	A
HS_15m_B	TEX+	4254142	4137809	401406	540830	3195573	0.097	0.772	0.131	HS	HS_15m	B
HS_1h_A	TEX+	4808757	4634926	1182114	396224	3056588	0.255	0.659	0.085	HS	HS_1h	A
HS_1h_B	TEX+	4425958	4385131	1080437	317915	2986779	0.246	0.681	0.072	HS	HS_1h	B
HS_2h_A	TEX+	4115445	4048600	1002401	276640	2769559	0.248	0.684	0.068	HS	HS_2h	A
HS_2h_B	TEX+	3292593	3277585	756743	190095	2330747	0.231	0.711	0.058	HS	HS_2h	B
HS_30m_A	TEX+	3680626	3580740	942345	227425	2410970	0.263	0.673	0.064	HS	HS_30m	A
HS_30m_B	TEX+	4444778	4424806	1094512	250455	3079839	0.247	0.696	0.057	HS	HS_30m	B
HS_4h_A	TEX+	4348111	4306074	913316	324149	3068609	0.212	0.713	0.075	HS	HS_4h	A
HS_4h_B	TEX+	4616026	4606755	852074	293638	3461043	0.185	0.751	0.064	HS	HS_4h	B
LB_0.5_A	TEX+	3324496	3322243	299185	91046	2932012	0.09	0.883	0.027	LB	LB_0.5	A
LB_0.5_B	TEX+	5190923	5186638	497221	118300	4571117	0.096	0.881	0.023	LB	LB_0.5	B
LB_1.0_A	TEX+	2292571	2267345	771476	87037	1408832	0.34	0.621	0.038	LB	LB_1.0	A1
LB_1.0_B	TEX+	5323246	5318539	650955	168539	4499045	0.122	0.846	0.032	LB	LB_1.0	B
LB_2.0_A	TEX+	2603985	2580956	925106	116795	1539055	0.358	0.596	0.045	LB	LB_2.0	A1
LB_2.0_B	TEX+	3884391	3877601	360327	98248	3419026	0.093	0.882	0.025	LB	LB_2.0	B
LB_3.0_A	TEX+	3664510	3657198	632917	65412	2958869	0.173	0.809	0.018	LB	LB_3.0	A1
LB_3.0_B	TEX+	4735823	4728081	737663	123067	3867351	0.156	0.818	0.026	LB	LB_3.0	B
LB_4.0_A	TEX+	3455150	3452867	258987	80459	3113421	0.075	0.902	0.023	LB	LB_4.0	A1
LB_4.0_B	TEX+	4167618	4163768	312462	109387	3741919	0.075	0.899	0.026	LB	LB_4.0	B
MC_1h_A	TEX+	3956030	3907515	557186	467262	2883067	0.143	0.738	0.12	MC	MC_1h	A
MC_1h_B	TEX+	4448351	4407633	566653	544215	3296765	0.129	0.748	0.123	MC	MC_1h	B
MC_2h_A	TEX+	3162477	3127889	304163	171400	2652326	0.097	0.848	0.055	MC	MC_2h	A
MC_2h_B	TEX+	4099127	4071622	479086	276238	3316298	0.118	0.814	0.068	MC	MC_2h	B
MC_4h_A	TEX+	3072329	3047648	283829	167975	2595844	0.093	0.852	0.055	MC	MC_4h	A
MC_4h_B	TEX+	5211864	5195309	868605	380803	3945901	0.167	0.76	0.073	MC	MC_4h	B
MC_6h_A	TEX+	3335873	3317206	346340	198901	2771965	0.104	0.836	0.06	MC	MC_6h	A
MC_6h_B	TEX+	4091569	4046968	766387	461497	2819084	0.189	0.697	0.114	MC	MC_6h	B
MOPS_1h_A	TEX+	4342072	4338801	532288	89321	3717192	0.123	0.857	0.021	MOPS	MOPS_1h	A
MOPS_1h_B	TEX+	4025100	4021688	546818	74671	3400199	0.136	0.845	0.019	MOPS	MOPS_1h	B
MOPS_2h_A	TEX+	4112980	4109351	479874	120149	3509328	0.117	0.854	0.029	MOPS	MOPS_2h	A
MOPS_2h_B	TEX+	4716619	4711871	658510	118748	3934613	0.14	0.835	0.025	MOPS	MOPS_2h	B
MOPS_4h_A	TEX+	3914406	3911410	501198	137709	3272503	0.128	0.837	0.035	MOPS	MOPS_4h	A
MOPS_4h_B	TEX+	5068074	5063030	754969	154463	4153598	0.149	0.82	0.031	MOPS	MOPS_4h	B
MOPS_6h_A	TEX+	4490634	4483295	662056	70925	3750314	0.148	0.837	0.016	MOPS	MOPS_6h	A
MOPS_6h_B	TEX+	4020332	4012695	688589	66503	3257603	0.172	0.812	0.017	MOPS	MOPS_6h	B
MP_1h_A	TEX+	3976252	3933747	615926	565260	2752561	0.157	0.7	0.144	MP	MP_1h	A
MP_1h_B	TEX+	3899049	3853631	531976	718793	2602862	0.138	0.675	0.187	MP	MP_1h	B
MP_2h_A	TEX+	7305687	7108481	720786	800947	5586748	0.101	0.786	0.113	MP	MP_2h	A
MP_2h_B	TEX+	3951881	3943003	534090	242777	3166136	0.135	0.803	0.062	MP	MP_2h	B
MP_4h_A	TEX+	4260607	4236839	767581	304131	3165127	0.181	0.747	0.072	MP	MP_4h	A
MP_4h_B	TEX+	7814867	7615605	922950	1766098	4926557	0.121	0.647	0.232	MP	MP_4h	B
MP_6h_A	TEX+	4096848	4080576	709006	306094	3065476	0.174	0.751	0.075	MP	MP_6h	A
MP_6h_B	TEX+	7852519	7548605	1163477	1338144	5046984	0.154	0.669	0.177	MP	MP_6h	B
MC_1h_C	TEX-	26356458	26255032	1805912	501427	23947693	0.069	0.912	0.019	MC	MC_1h	C
MC_2h_C	TEX-	25794825	25715944	1293443	452435	23970066	0.05	0.932	0.018	MC	MC_2h	C
MC_4h_C	TEX-	24259072	24158509	1303863	540565	22314081	0.054	0.924	0.022	MC	MC_4h	C
MC_6h_C	TEX-	24019449	23922540	1126902	416707	22378931	0.047	0.935	0.017	MC	MC_6h	C
